# DNA Methylation Atlas of the Mouse Brain at Single-Cell Resolution

**DOI:** 10.1101/2020.04.30.069377

**Authors:** Hanqing Liu, Jingtian Zhou, Wei Tian, Chongyuan Luo, Anna Bartlett, Andrew Aldridge, Jacinta Lucero, Julia K. Osteen, Joseph R. Nery, Huaming Chen, Angeline Rivkin, Rosa G Castanon, Ben Clock, Yang Eric Li, Xiaomeng Hou, Olivier B. Poirion, Sebastian Preissl, Carolyn O’Connor, Lara Boggeman, Conor Fitzpatrick, Michael Nunn, Eran A. Mukamel, Zhuzhu Zhang, Edward M. Callaway, Bing Ren, Jesse R. Dixon, M. Margarita Behrens, Joseph R. Ecker

## Abstract

Mammalian brain cells are remarkably diverse in gene expression, anatomy, and function, yet the regulatory DNA landscape underlying this extensive heterogeneity is poorly understood. We carried out a comprehensive assessment of the epigenomes of mouse brain cell types by applying single nucleus DNA methylation sequencing to profile 110,294 nuclei from 45 regions of the mouse cortex, hippocampus, striatum, pallidum, and olfactory areas. We identified 161 cell clusters with distinct spatial locations and projection targets. We constructed taxonomies of these epigenetic types, annotated with signature genes, regulatory elements, and transcription factors. These features indicate the potential regulatory landscape supporting the assignment of putative cell types, and reveal repetitive usage of regulators in excitatory and inhibitory cells for determining subtypes. The DNA methylation landscape of excitatory neurons in the cortex and hippocampus varied continuously along spatial gradients. Using this deep dataset, an artificial neural network model was constructed that precisely predicts single neuron cell-type identity and brain area spatial location. Integration of high-resolution DNA methylomes with single-nucleus chromatin accessibility data allowed prediction of high-confidence enhancer-gene interactions for all identified cell types, which were subsequently validated by cell-type-specific chromatin conformation capture experiments. By combining multi-omic datasets (DNA methylation, chromatin contacts, and open chromatin) from single nuclei and annotating the regulatory genome of hundreds of cell types in the mouse brain, our DNA methylation atlas establishes the epigenetic basis for neuronal diversity and spatial organization throughout the mouse brain.
