## Supplementary Table 1 for "DNA Methylation Atlas of the Mouse Brain at Single-Cell Resolution"

### Sheet: ST1 Glossory
Glossory
Abbreviation	Full Term	Explaination
ACA	Anterior cingulate area	Anatomical structure name from Allen CCFv3
ACAd	Anterior cingulate area, dorsal part	Anatomical structure name from Allen CCFv3
ACB	Nucleus accumbens	Anatomical structure name from Allen CCFv3
AI	Agranular insular area	Anatomical structure name from Allen CCFv3
AIp	Agranular insular area, posterior part	Anatomical structure name from Allen CCFv3
AOB	Accessory olfactory bulb	Anatomical structure name from Allen CCFv3
AON	Anterior olfactory nucleus	Anatomical structure name from Allen CCFv3
BST	Bed nuclei of the stria terminalis	Anatomical structure name from Allen CCFv3
CA1	Field CA1	Anatomical structure name from Allen CCFv3
CA1-3	Field CA1, CA2, CA3	Short name for CA1, CA2, CA3 in the hippocamuse
CA2	Field CA2	Anatomical structure name from Allen CCFv3
CA3	Field CA3	Anatomical structure name from Allen CCFv3
CCF	Common Coordinate Framework	CCF paticularly refer to the Allen Mouse Common Coordinate Framework v3. http://help.brain-map.org/download/attachments/2818169/MouseCCF.pdf
CLA	Claustrum	Anatomical structure name from Allen CCFv3
CNU	Cerebral nuclei	Anatomical structure name from Allen CCFv3
CP	Caudoputamen	Anatomical structure name from Allen CCFv3
CT	Corticothalamic	See Tasic et al. 2018 Nature
DG	Dentate gyrus	Anatomical structure name from Allen CCFv3
DP	Dorsal peduncular area	Anatomical structure name from Allen CCFv3
EPd	Endopiriform nucleus, dorsal part	Anatomical structure name from Allen CCFv3
EPv	Endopiriform nucleus, ventral part	Anatomical structure name from Allen CCFv3
FC	Fasciola cinerea	Anatomical structure name from Allen CCFv3
FRP	Frontal pole, cerebral cortex	Anatomical structure name from Allen CCFv3
GU	Gustatory areas	Anatomical structure name from Allen CCFv3
HATA	Hippocampo-amygdalar transition area	Anatomical structure name from Allen CCFv3
HIP	Hippocampal region	Anatomical structure name from Allen CCFv3
HPF	Hippocampal formation	Anatomical structure name from Allen CCFv3
IG	Induseum griseum	Anatomical structure name from Allen CCFv3
ILA	Infralimbic area	Anatomical structure name from Allen CCFv3
IT	Intratelencephalic	See Tasic et al. 2018 Nature
LPO	Lateral preoptic area	Anatomical structure name from Allen CCFv3
LSX	Lateral septal complex	Anatomical structure name from Allen CCFv3
MA	Magnocellular nucleus	Anatomical structure name from Allen CCFv3
MOB	Main olfactory bulb	Anatomical structure name from Allen CCFv3
MOp	Primary motor area	Anatomical structure name from Allen CCFv3
MOs	Secondary motor area	Anatomical structure name from Allen CCFv3
MOs	Secondary motor area	Anatomical structure name from Allen CCFv3
MS	Medial septal nucleus	Anatomical structure name from Allen CCFv3
MSC	Medial septal complex	Anatomical structure name from Allen CCFv3
NDB	Diagonal band nucleus	Anatomical structure name from Allen CCFv3
NP	Near-projecting	See Tasic et al. 2018 Nature
OLF	Olfactory areas	Anatomical structure name from Allen CCFv3
ORB	Orbital area	Anatomical structure name from Allen CCFv3
ORBl	Orbital area, lateral part	Anatomical structure name from Allen CCFv3
ORBm	Orbital area, medial part	Anatomical structure name from Allen CCFv3
OT	Olfactory tubercle	Anatomical structure name from Allen CCFv3
PA	Posterior amygdalar nucleus	Anatomical structure name from Allen CCFv3
PAA	Piriform-amygdalar area	Anatomical structure name from Allen CCFv3
PAL	Pallidum	Anatomical structure name from Allen CCFv3
PFC	Prefrontal cortex	Refering to the PFC-1, PFC-2 dissection regions
PIR	Piriform area	Anatomical structure name from Allen CCFv3
PL	Prelimbic area	Anatomical structure name from Allen CCFv3
POST	Postsubiculum	Anatomical structure name from Allen CCFv3
ProS	Prosubiculum	Anatomical structure name from Allen CCFv3
PS	Parastrial nucleus	Anatomical structure name from Allen CCFv3
RSPagl	Retrosplenial area, lateral agranular part	Anatomical structure name from Allen CCFv3
SF	Septofimbrial nucleus	Anatomical structure name from Allen CCFv3
SH	Septohippocampal nucleus	Anatomical structure name from Allen CCFv3
SI	Substantia innominata	Anatomical structure name from Allen CCFv3
snATAC-seq	single nucleus ATAC-seq	Preissl et al. 2018. Nature Neuroscience
snm3C-seq	single nucleus chromatin conformation capture (3C) sequencing	Lee et al. 2019. Nature Methods
snmC-seq2	single nucleus methylome sequencing v2	Luo et al. 2018. Nature Communication
snmC-seq	single nucleus methylome sequencing	Luo et al. 2017. Science
SSp	Primary somatosensory area	Anatomical structure name from Allen CCFv3
SSs	Supplemental somatosensory area	Anatomical structure name from Allen CCFv3
SUB	Subiculum	Anatomical structure name from Allen CCFv3
TT	Taenia tecta	Anatomical structure name from Allen CCFv3
TTd	Taenia tecta, dorsal part	Anatomical structure name from Allen CCFv3
TTv	Taenia tecta, ventral part	Anatomical structure name from Allen CCFv3
VISa	Anterior area	Anatomical structure name from Allen CCFv3
VISC	Visceral area	Anatomical structure name from Allen CCFv3
