## Supplementary Table 2 for "DNA Methylation Atlas of the Mouse Brain at Single-Cell Resolution"

### Sheet: ST2 Brain Region
Columns
Region Name	Formal name of dissection region
Dissection Region ID	Internal unique ID for each dissection region, used in data sharing and GEO submission
Major Region	High level brain strucutre this region belongs to
Sub-Region	Anatomical regions designed to be covered by this region
Detail Region	All detailed anatomical region covered by this region, including the undistinguishable neighbors
Potential Overlap	Pentital neighbor regions that may be partially dissected due to lack of clear anatomical boarder
Slice	Which 600𝛍m brain slice this region belongs to
MajorRegionColor	Hex code of major region color used in all figures
SubRegionColor	Hex code of sub region color used in all figures
DissectionRegionColor	Hex code of dissection region color used in all figures
Region Name	Number of Replicates	Number of total cells	Dissection Region ID	Major Region	Sub-Region	Detail Region	Potential Overlap	Slice	MajorRegionColor	SubRegionColor	DissectionRegionColor
ACA-1	2	2419	4A	Isocortex	ACA	ACA,PL,ILA,IG	MOs,DP,TTd,SH	4	#176CDB	#8c564b	#8c564b
ACA-2	2	2367	5A	Isocortex	ACA	ACA,IG	MOs	5	#176CDB	#8c564b	#5E4035
ACA-3	2	2623	6A	Isocortex	ACA	ACA,IG	MOs	6	#176CDB	#8c564b	#231611
ACB-1	2	2086	3F	CNU	ACB	ACB	EPd,TT,AON,SI,OT	3	#7B42CD	#FFD2FC	#DDD2F4
ACB-2	2	1756	4E	CNU	ACB	ACB	CP,SI,LSX	4	#7B42CD	#FFD2FC	#FFD2FC
ACB-3	2	2233	5F	CNU	ACB	ACB	BST,SI,CP	5	#7B42CD	#FFD2FC	#e377c2
AI	2	2345	3D	Isocortex	AI	AI,CLA	ORBl,PIR	3	#176CDB	#A6D634	#A6D634
AON	2	2628	2E	OLF	AON	MOB,AON,TT,DP,EPd		2	#ff7f0e	#ff7f0e	#ff7f0e
CA-1	2	2585	8E	HPF	CA1-3	CA1,CA2,CA3	DG,FC	8	#d62728	#d62728	#FCDAA4
CA-2	2	2465	9H	HPF	CA1-3	CA1,CA2,CA3	DG,FC	9	#d62728	#d62728	#DC831E
CA-3	2	1695	10E	HPF	CA1-3	CA1,CA2,CA3,SUB,ProS	PA,HATA	10	#d62728	#d62728	#FF6347
CA-4	2	2437	11E	HPF	CA1-3	CA1,CA2,CA3,POST,SUB,ProS	DG,HATA	11	#d62728	#d62728	#3C1518
CP-1	2	2513	4D	CNU	CP	CP	ACB,CLA,SSp,AI	4	#7B42CD	#7B42CD	#C87AFD
CP-2	2	2584	5E	CNU	CP	CP	ACB,BST	5	#7B42CD	#7B42CD	#7B42CD
DG-1	2	2290	8J	HPF	DG	DG	CA1,CA2,CA3,FC	8	#d62728	#FFAAAA	#FFAAAA
DG-2	2	2516	9J	HPF	DG	DG	CA1,CA2,CA3,FC	9	#d62728	#FFAAAA	#EF486F
DG-3	2	543	10F	HPF	DG	CA3,DG	SUB,ProS	10	#d62728	#d62728	#d62728
DG-4	2	2454	11F	HPF	DG	DG	CA1,CA2,CA3,SUB,ProS	11	#d62728	#FFAAAA	#800000
LSX-1	2	1967	4G	CNU	LSX	LSX	MS,TTd,DP,ACB	4	#7B42CD	#B2196B	#A376F4
LSX-2	1	1234	5J	CNU	LSX	LSX,SF,MSC	BST,SI,ACB	5	#7B42CD	#B2196B	#B2196B
MOB	2	2432	1C	OLF	MOB	MOB,AOB,AON	TTv,DP	1	#ff7f0e	#ff7f0e	#FADF63
MOp-1	2	2148	2C	Isocortex	MOp	MOp	MOs,FRP	2	#176CDB	#176CDB	#399DE5
MOp-2	2	2387	3C	Isocortex	MOp	MOp	SSp,GU	3	#176CDB	#176CDB	#176CDB
MOp-3	3	2768	4B	Isocortex	MOp	MOp	SSp,MOs	4	#176CDB	#176CDB	#2F538E
MOp-4	2	2319	5D	Isocortex	MOp	MOp	MOs,SSp	5	#176CDB	#176CDB	#043D7A
MOs-1	2	2385	1A	Isocortex	MOs	MOs,FRP	PL,ACAd,MOp	1	#176CDB	#176CDB	#AFCCEC
MOs-2	2	2381	2B	Isocortex	MOs	MOs		2	#176CDB	#176CDB	#8EE3F4
MOs-3	2	2392	3B	Isocortex	MOs	MOs	ACAd	3	#176CDB	#176CDB	#6FCAD1
ORB	2	2736	1B	Isocortex	ORB	ORB,FRP	AI,PL	1	#176CDB	#c49c94	#c49c94
PAL-1	3	2087	4H	CNU	PAL	MS,NDB,SI	LSX,ACB,OT,LPO	4	#7B42CD	#9467bd	#9467bd
PAL-2	2	2616	5H	CNU	PAL	BST,NDB,SI,MA	ACB,OT,MSC,PS,LPO	5	#7B42CD	#9467bd	#C24AF4
PFC-1	2	2519	2A	Isocortex	PFC	ACAd,PL,ILA	ORBm	2	#176CDB	#8c564b	#F2CE80
PFC-2	2	2590	3A	Isocortex	PFC	ACAd,PL,ILA	DP,ORBm	3	#176CDB	#8c564b	#9B7260
PIR-1	3	2387	2D	OLF	PIR	PIR,AON		2	#ff7f0e	#F2BF4A	#F4E287
PIR-2	2	2516	3E	OLF	PIR	PIR,EPd	AI	3	#ff7f0e	#F2BF4A	#F2BF4A
PIR-3	2	2555	4F	OLF	PIR	PIR,EPd	AI,CLA,OT	4	#ff7f0e	#F2BF4A	#EFB22C
PIR-4	2	2598	5G	OLF	PIR	PIR,EPd	AI,CLA,OT	5	#ff7f0e	#F2BF4A	#C67F08
PIR-5	2	2539	6D	OLF	PIR	PIR,EPd,EPv	PAA,AIp	6	#ff7f0e	#F2BF4A	#D15B03
SSp-1	2	1961	4C	Isocortex	SSp	SSp	SSs,GU,MOp	4	#176CDB	#2ca02c	#6BFFB8
SSp-2	2	1986	5B	Isocortex	SSp	SSp	MOp,SSs	5	#176CDB	#2ca02c	#2CEAA3
SSp-3	2	2571	6B	Isocortex	SSp	SSp	SSs,MOp	6	#176CDB	#2ca02c	#02C757
SSp-4	2	2095	7B	Isocortex	SSp	SSp	MOp,RSPagl,SSs	7	#176CDB	#2ca02c	#2ca02c
SSp-5	2	2474	8B	Isocortex	SSp	SSp	VISa,RSPagl,SSs	8	#176CDB	#2ca02c	#2A6041
SSs-1	2	2329	5C	Isocortex	SSs	SSs	SSp,GU,VISC	5	#176CDB	#2ca02c	#00FF67
SSs-2	2	2471	6C	Isocortex	SSs	SSs	VISC,GU	6	#176CDB	#2ca02c	#0EB733
