## Supplementary Table 3 for "DNA Methylation Atlas of the Mouse Brain at Single-Cell Resolution"

### Sheet: ST3 Summary
Summary Counts
Total Cell Numbers	Number of Cells	% of all cells
Total Cell Number Before QC	110294	1
Total Cell Number After Mapping Metic QC	103982	0.942771
Total Subtype Assigned Cell (Outliers during cluster excluded)	103568	0.939018
FACS Sorting	Number of Cells Assigned to Excitatory Clusters	Number of Cells Assigned to Inhibitory Clusters	Number of Cells Assigned to Non-Neuron Clusters	Total Number of Cells	% of Cells
Cells from NeuN+ Gate	67321	28039	1151	96511	0.928151
Cells from NeuN- Gate	151	304	7016	7471	0.071849
% of Cells Come From Expected Gate*	0.997762	0.989274	0.859067
* Neurons from NeuN+, Non-neurons from NeuN-
Cell Class	Number of Cells	% of Cells	Number of Major Types	Number of Subtypes
Excitatory Neuron	67472	0.648882	18	68
Inhibitory Neuron	28343	0.272576	14	77
Non-Neurons	8167	0.078542	9	16
	103982
