## Supplementary Table 4 for "DNA Methylation Atlas of the Mouse Brain at Single-Cell Resolution"

### Sheet: ST4 Cell Type Names And Annotat
Columns
Cluster Level	Clustering level from the iterative analysis
Parent	Where this cluster is splited from
UniqueName	A unique name for distinguish this cluster
Signature mCH Gene (Neuron)	Manually evaluated mCH marker for each cluster. For subtype, the marker is found via one-vs-rest test within the same major type, the clusters are named via major type name followed by a marker gene
Notes	Notes for additional information. For L3-Subtype
Cluster Level	Parent	UniqueName	Signature mCH Gene (Neuron)	Notes
L1-CellClass	-	Exc	Slc17a7	Excitatory Neuron
L1-CellClass	-	Inh	Gad1	Inhibitory Neuron
L1-CellClass	-	NonN		Non-Neuronal Cells
L2-Majortype	Exc	IT-L23	Prex1	IT Exc. in Layer 2-3
L2-Majortype	Exc	IT-L4	Cadps2	IT Exc. in Layer 4
L2-Majortype	Exc	IT-L5	Sulf2	IT Exc. in Layer 5
L2-Majortype	Exc	IT-L6	Xkr7	IT Exc. in Layer 6
L2-Majortype	Exc	ET-L5	Bcl6	ET Exc. in Layer 5
L2-Majortype	Exc	CT-L6	Tle4	CT Exc. in Layer 6
L2-Majortype	Exc	NP-L6	Tshz2	NP Exc. in Layer 6
L2-Majortype	Exc	L6b	Galnt10	L6b
L2-Majortype	Exc	EP	Npsr1	Endopriform Nucleus
L2-Majortype	Exc	CLA	B3gat2	Claustrum
L2-Majortype	Exc	OLF-Exc	Ntng1	Excitatory from OLF
L2-Majortype	Exc	Gfra1	Gfra1	Sparse distributed excitatory neurons across CA1, CA3 and DGpo
L2-Majortype	Exc	IG-CA2	Cacng5	CA2 Exc neuron and other Exc from IG and LSX
L2-Majortype	Exc	DG-po	Ptpro	DG Exc located in DGpo
L2-Majortype	Exc	CA3	Rerg	CA3 Exc major group
L2-Majortype	Exc	CA3-St18	St18	CA3 Exc small group marked by St18, sparse distributed in CA3 pyramidal layer deep side
L2-Majortype	Exc	CA1	Mpped1	CA1 Exc major group
L2-Majortype	Inh	MGE-Pvalb	Pvalb	MGE derived Pvalb+ Inh.
L2-Majortype	Inh	MGE-Sst	Grin3a	MGE derived Sst+ Inh.
L2-Majortype	Inh	CGE-Vip	Vip	CGE derived Vip+ Inh.
L2-Majortype	Inh	CGE-Lamp5	Lamp5	CGE derived Lamp5+ Inh.
L2-Majortype	Inh	Unc5c	Unc5c	Spetial group of Inh mainly from HIP but also partly from cortex. Has both Lhx6 and Adarb2 gene hypomethylation.
L2-Majortype	Inh	Chd7	Chd7	Lhx6-hypo cell marked by Chd7
L2-Majortype	Inh	LSX-Inh	Clic4	LSX Interneuron Mix
L2-Majortype	Inh	PAL-Inh		PAL Interneuron Mix
L2-Majortype	Inh	Foxp2	Foxp2	Linguistic gene
L2-Majortype	Inh	MSN-D1	Drd1	Medium Spiny Neuron D1-type
L2-Majortype	Inh	MSN-D2	Drd2	Medium Spiny Neuron D2-type
L2-Majortype	Inh	D1L-Fstl4	Fstl4	D1 Like Interneuron, marked by Fstl4
L2-Majortype	Inh	D1L-PAL	Sgcd	D1 Like Interneuron, with cell mainly come from PAL
L2-Majortype	Exc	DG	Tenm2	Gruanle layer of DG
L2-Majortype	NonN	ANP		Adulut Neuron Precursor
L2-Majortype	Inh	OLF		Granule layer of OLF and associated cell types
L2-Majortype	NonN	ASC		Astrocyte
L2-Majortype	NonN	ODC		Oligodendrocyte
L2-Majortype	NonN	OPC		Oligodendrocyte Precursor Cell
L2-Majortype	NonN	MGC		Microglia
L2-Majortype	NonN	PC		Perivascular Cell
L2-Majortype	NonN	EC		Endothelial Cell
L2-Majortype	NonN	VLMC		Vascular Leptomeningeal Cell
L2-Majortype	NonN	VLMC-Pia		Vascular Leptomeningeal Cell mainly in Pia
L3-Subtype	CA1	CA1 Ak5	Ak5
L3-Subtype	CA1	CA1 Chrm3	Chrm3
L3-Subtype	CA1	CA1 Kif26a	Kif26a
L3-Subtype	CA1	CA1 Lingo2	Lingo2
L3-Subtype	CA1	CA1 Ptprg	Ptprg
L3-Subtype	CA3	CA3 Cadm2	Cadm2
L3-Subtype	CA3	CA3 Efnb2	Efnb2
L3-Subtype	CA3-St18	CA3-St18 Epha5	Epha5
L3-Subtype	CA3-St18	CA3-St18 Nuak1	Nuak1
L3-Subtype	CA3-St18	CA3-St18 Tead1	Tead1
L3-Subtype	CLA	CLA Bcl11a	Bcl11a
L3-Subtype	CLA	CLA Cdh8	Cdh8
L3-Subtype	CLA	CLA Nrp2	Nrp2
L3-Subtype	CT-L6	CT-L6 Hcrtr2	Hcrtr2
L3-Subtype	CT-L6	CT-L6 Il1rap	Il1rap
L3-Subtype	CT-L6	CT-L6 Map4	Map4
L3-Subtype	CT-L6	CT-L6 Megf9	Megf9
L3-Subtype	DG	DG dg-all	dg-all
L3-Subtype	DG-po	DG-po Bcl11a	Bcl11a
L3-Subtype	DG-po	DG-po Calb2	Calb2
L3-Subtype	DG-po	DG-po Kctd8	Kctd8
L3-Subtype	EP	EP Adcy8	Adcy8
L3-Subtype	EP	EP Rgs8	Rgs8
L3-Subtype	EP	EP Tspan5	Tspan5
L3-Subtype	Gfra1	Gfra1 Gfra1	Gfra1
L3-Subtype	IG-CA2	IG-CA2 Chrm3	Chrm3
L3-Subtype	IG-CA2	IG-CA2 Peak1	Peak1
L3-Subtype	IG-CA2	IG-CA2 Xpr1	Xpr1
L3-Subtype	IT-L23	IT-L23 Cux1	Cux1
L3-Subtype	IT-L23	IT-L23 Foxp1	Foxp1
L3-Subtype	IT-L23	IT-L23 Ptprt	Ptprt
L3-Subtype	IT-L23	IT-L23 Tenm2	Tenm2
L3-Subtype	IT-L4	IT-L4 Astn2	Astn2
L3-Subtype	IT-L4	IT-L4 Shc3	Shc3
L3-Subtype	IT-L5	IT-L5 Cdh8	Cdh8
L3-Subtype	IT-L5	IT-L5 Etv1	Etv1
L3-Subtype	IT-L5	IT-L5 Grik3	Grik3
L3-Subtype	IT-L6	IT-L6 Cadps2	Cadps2
L3-Subtype	IT-L6	IT-L6 Fstl4	Fstl4
L3-Subtype	IT-L6	IT-L6 Man1c1	Man1c1
L3-Subtype	IT-L6	IT-L6 Oxr1	Oxr1
L3-Subtype	L6b	L6b Adcy8	Adcy8
L3-Subtype	L6b	L6b Kcnk2	Kcnk2
L3-Subtype	L6b	L6b Nrp2	Nrp2
L3-Subtype	L6b	L6b Pkhd1	Pkhd1
L3-Subtype	NP-L6	NP-L6 Boc	Boc
L3-Subtype	NP-L6	NP-L6 Cntnap4	Cntnap4
L3-Subtype	NP-L6	NP-L6 Cntnap5a	Cntnap5a
L3-Subtype	NP-L6	NP-L6 Cyp7b1	Cyp7b1
L3-Subtype	NP-L6	NP-L6 Kcnab1	Kcnab1
L3-Subtype	NP-L6	NP-L6 Olfml2b	Olfml2b
L3-Subtype	OLF-Exc	OLF-Exc Bmpr1b	Bmpr1b
L3-Subtype	OLF-Exc	OLF-Exc Cdh9	Cdh9
L3-Subtype	OLF-Exc	OLF-Exc Cux2	Cux2
L3-Subtype	OLF-Exc	OLF-Exc Lrrtm3	Lrrtm3
L3-Subtype	OLF-Exc	OLF-Exc Pld5	Pld5
L3-Subtype	OLF-Exc	OLF-Exc Rmst	Rmst
L3-Subtype	OLF-Exc	OLF-Exc Sgcd	Sgcd
L3-Subtype	OLF-Exc	OLF-Exc Unc13c	Unc13c
L3-Subtype	ET-L5	ET-L5 Abca12	Abca12
L3-Subtype	ET-L5	ET-L5 Astn2	Astn2
L3-Subtype	ET-L5	ET-L5 Kcnh1	Kcnh1
L3-Subtype	ET-L5	ET-L5 Nectin1	Nectin1
L3-Subtype	ET-L5	ET-L5 Plcb4	Plcb4
L3-Subtype	ET-L5	ET-L5 Ptprt	Ptprt
L3-Subtype	ET-L5	ET-L5 Tenm2	Tenm2
L3-Subtype	ET-L5	ET-L5 Tmtc2	Tmtc2
L3-Subtype	ET-L5	ET-L5 Unc5b	Unc5b
L3-Subtype	CGE-Lamp5	CGE-Lamp5 Dock5	Dock5
L3-Subtype	CGE-Lamp5	CGE-Lamp5 Grid1	Grid1
L3-Subtype	CGE-Lamp5	CGE-Lamp5 Grk5	Grk5
L3-Subtype	CGE-Lamp5	CGE-Lamp5 Nrxn3	Nrxn3
L3-Subtype	CGE-Lamp5	CGE-Lamp5 Sorcs1	Sorcs1
L3-Subtype	CGE-Vip	CGE-Vip Ccser1	Ccser1
L3-Subtype	CGE-Vip	CGE-Vip Clstn2	Clstn2
L3-Subtype	CGE-Vip	CGE-Vip Fstl4	Fstl4
L3-Subtype	CGE-Vip	CGE-Vip Galnt17	Galnt17
L3-Subtype	CGE-Vip	CGE-Vip Grm8	Grm8
L3-Subtype	CGE-Vip	CGE-Vip Ntng1	Ntng1
L3-Subtype	CGE-Vip	CGE-Vip Ptprm	Ptprm
L3-Subtype	CGE-Vip	CGE-Vip Robo1	Robo1
L3-Subtype	Chd7	Chd7 Kcnc2	Kcnc2
L3-Subtype	Chd7	Chd7 Megf11	Megf11
L3-Subtype	Chd7	Chd7 Trpc7	Trpc7
L3-Subtype	D1L-Fstl4	D1L-Fstl4 Cadm1	Cadm1
L3-Subtype	D1L-Fstl4	D1L-Fstl4 Crim1	Crim1
L3-Subtype	D1L-Fstl4	D1L-Fstl4 Grm3	Grm3
L3-Subtype	D1L-Fstl4	D1L-Fstl4 Sipa1l2	Sipa1l2
L3-Subtype	D1L-Fstl4	D1L-Fstl4 Trps1	Trps1
L3-Subtype	D1L-PAL	D1L-PAL Flrt2	Flrt2
L3-Subtype	D1L-PAL	D1L-PAL Plcxd3	Plcxd3
L3-Subtype	Foxp2	Foxp2 Dchs2	Dchs2
L3-Subtype	Foxp2	Foxp2 Homer2	Homer2
L3-Subtype	Foxp2	Foxp2 Inpp4b	Inpp4b
L3-Subtype	Foxp2	Foxp2 Trpc7	Trpc7
L3-Subtype	LSX-Inh	LSX-Inh Cacna1i	Cacna1i
L3-Subtype	LSX-Inh	LSX-Inh Dock10	Dock10
L3-Subtype	LSX-Inh	LSX-Inh Enox1	Enox1
L3-Subtype	LSX-Inh	LSX-Inh Foxp2	Foxp2
L3-Subtype	LSX-Inh	LSX-Inh Lats2	Lats2
L3-Subtype	LSX-Inh	LSX-Inh Nxph1	Nxph1
L3-Subtype	LSX-Inh	LSX-Inh Zeb2	Zeb2
L3-Subtype	MGE-Pvalb	MGE-Pvalb Cacna1i	Cacna1i
L3-Subtype	MGE-Pvalb	MGE-Pvalb Cnih3	Cnih3
L3-Subtype	MGE-Pvalb	MGE-Pvalb Entpd3	Entpd3
L3-Subtype	MGE-Pvalb	MGE-Pvalb Gfra2	Gfra2
L3-Subtype	MGE-Pvalb	MGE-Pvalb Ptprk	Ptprk
L3-Subtype	MGE-Pvalb	MGE-Pvalb Sema5a	Sema5a
L3-Subtype	MGE-Pvalb	MGE-Pvalb Thsd7a	Thsd7a
L3-Subtype	MGE-Sst	MGE-Sst Bmper	Bmper
L3-Subtype	MGE-Sst	MGE-Sst Chodl	Chodl
L3-Subtype	MGE-Sst	MGE-Sst Dock4	Dock4
L3-Subtype	MGE-Sst	MGE-Sst Etv1	Etv1
L3-Subtype	MGE-Sst	MGE-Sst Frmd6	Frmd6
L3-Subtype	MGE-Sst	MGE-Sst Kcnip4	Kcnip4
L3-Subtype	MGE-Sst	MGE-Sst Ptpre	Ptpre
L3-Subtype	MGE-Sst	MGE-Sst Rerg	Rerg
L3-Subtype	MGE-Sst	MGE-Sst Rxra	Rxra
L3-Subtype	MGE-Sst	MGE-Sst Ubtd1	Ubtd1
L3-Subtype	MGE-Sst	MGE-Sst Unc5b	Unc5b
L3-Subtype	MSN-D1	MSN-D1 Hrh1	Hrh1
L3-Subtype	MSN-D1	MSN-D1 Khdrbs3	Khdrbs3
L3-Subtype	MSN-D1	MSN-D1 Ntn1	Ntn1
L3-Subtype	MSN-D1	MSN-D1 Plxnc1	Plxnc1
L3-Subtype	MSN-D2	MSN-D2 Casz1	Casz1
L3-Subtype	MSN-D2	MSN-D2 Col14a1	Col14a1
L3-Subtype	MSN-D2	MSN-D2 Nrp2	Nrp2
L3-Subtype	MSN-D2	MSN-D2 Slc24a2	Slc24a2
L3-Subtype	OLF	OLF Gabbr2	Gabbr2
L3-Subtype	OLF	OLF Kcnd3	Kcnd3
L3-Subtype	OLF	OLF Mapk10	Mapk10
L3-Subtype	OLF	OLF Pag1	Pag1
L3-Subtype	OLF	OLF Trpc4	Trpc4
L3-Subtype	OLF	OLF Xkr6	Xkr6
L3-Subtype	PAL-Inh	PAL-Inh Chat	Chat
L3-Subtype	PAL-Inh	PAL-Inh Deptor	Deptor
L3-Subtype	PAL-Inh	PAL-Inh Igdcc3	Igdcc3
L3-Subtype	PAL-Inh	PAL-Inh Meis1	Meis1
L3-Subtype	PAL-Inh	PAL-Inh Meis2	Meis2
L3-Subtype	PAL-Inh	PAL-Inh Onecut2	Onecut2
L3-Subtype	PAL-Inh	PAL-Inh Ptprd	Ptprd
L3-Subtype	PAL-Inh	PAL-Inh Rarb	Rarb
L3-Subtype	PAL-Inh	PAL-Inh Tcf7l2	Tcf7l2
L3-Subtype	PAL-Inh	PAL-Inh Tmem178	Tmem178
L3-Subtype	Unc5c	Unc5c Unc5c	Unc5c
L3-Subtype	ANP	ANP anp-dg
L3-Subtype	ANP	ANP anp-olf-cnu
L3-Subtype	ASC	ASC cortex-olf
L3-Subtype	ASC	ASC mid
L3-Subtype	ASC	ASC str-hpf
L3-Subtype	EC	EC Abhd2	Abhd2
L3-Subtype	EC	EC Sema3g	Sema3g
L3-Subtype	MGC	MGC mgc-all
L3-Subtype	ODC	ODC odc-large
L3-Subtype	ODC	ODC odc-small
L3-Subtype	OPC	OPC opc-large
L3-Subtype	OPC	OPC opc-small
L3-Subtype	PC	PC pc-all
L3-Subtype	VLMC	VLMC Col4a1	Col4a1
L3-Subtype	VLMC	VLMC Mapk4	Mapk4
L3-Subtype	VLMC-Pia	VLMC-Pia vlmc-pia-all
