## Supplementary Table 6 for "DNA Methylation Atlas of the Mouse Brain at Single-Cell Resolution"

### Sheet: ST6 Type by Region Counts
		MajorRegion	CNU									HPF								Isocortex																					OLF
		SubRegion	ACB			CP		LSX		PAL		CA1-3				DG				ACA			AI	MOp				MOs			ORB	PFC		SSp					SSs		AON	MOB	PIR
		RegionName	ACB-1	ACB-2	ACB-3	CP-1	CP-2	LSX-1	LSX-2	PAL-1	PAL-2	CA-1	CA-2	CA-3	CA-4	DG-1	DG-2	DG-3	DG-4	ACA-1	ACA-2	ACA-3	AI	MOp-1	MOp-2	MOp-3	MOp-4	MOs-1	MOs-2	MOs-3	ORB	PFC-1	PFC-2	SSp-1	SSp-2	SSp-3	SSp-4	SSp-5	SSs-1	SSs-2	AON	MOB	PIR-1	PIR-2	PIR-3	PIR-4	PIR-5
CellClass	MajorType	SubType
Exc	CA1	CA1 Ak5	0	0	0	0	0	0	0	0	0	1	17	122	277	0	0	0	2	0	0	0	0	0	0	0	0	0	0	0	0	0	0	0	0	0	0	0	0	0	0	0	0	0	0	0	0
		CA1 Chrm3	0	0	0	0	0	0	0	0	0	723	1359	492	176	1	6	7	1	0	0	0	0	0	0	0	0	0	0	0	0	0	0	0	0	0	0	0	0	0	0	0	0	0	0	0	0
		CA1 Kif26a	0	0	0	0	0	0	0	0	0	0	4	24	105	0	0	0	0	0	0	0	0	0	0	0	0	0	0	0	0	0	0	0	0	0	0	0	0	0	0	0	0	0	0	0	0
		CA1 Lingo2	0	0	0	0	0	0	0	0	0	0	0	2	43	0	0	0	6	0	0	3	0	0	0	0	0	0	0	0	0	0	0	0	0	0	0	0	0	0	0	0	0	0	0	0	0
		CA1 Ptprg	0	0	0	0	0	0	0	0	0	0	5	92	458	0	0	2	7	0	0	4	0	0	0	0	0	0	0	0	0	0	0	0	0	0	0	0	0	0	0	0	0	0	0	0	0
	CA3	CA3 Cadm2	0	0	0	0	0	0	0	0	0	749	350	300	93	381	166	63	182	0	0	0	0	0	0	0	0	0	0	0	0	0	0	0	0	0	0	0	0	0	0	0	0	0	0	0	0
		CA3 Efnb2	0	0	0	0	0	0	0	0	0	0	7	44	88	0	0	0	0	0	0	0	0	0	0	0	0	0	0	0	0	0	0	0	0	0	0	0	0	0	0	0	0	0	0	0	0
	CA3-St18	CA3-St18 Epha5	0	0	0	0	0	0	0	0	0	53	31	5	1	1	1	5	10	0	0	0	0	0	0	0	0	0	0	0	0	0	0	0	0	0	0	0	0	0	0	0	0	0	0	0	0
		CA3-St18 Nuak1	0	0	0	0	0	0	0	0	0	0	15	40	26	0	0	0	0	0	0	0	0	0	0	0	0	0	0	0	0	0	0	0	0	0	0	0	0	0	0	0	0	0	0	0	0
		CA3-St18 Tead1	0	0	0	0	0	0	0	0	0	5	44	93	66	0	0	1	11	0	0	0	0	0	0	0	0	0	0	0	0	0	0	0	0	0	0	0	0	0	0	0	0	0	0	0	0
	CLA	CLA Bcl11a	0	0	0	0	0	0	0	0	0	0	0	0	0	0	0	0	0	0	0	0	4	6	2	0	0	1	2	0	3	0	0	7	4	2	2	3	25	56	0	0	0	1	0	0	0
		CLA Cdh8	4	1	11	26	16	0	0	0	0	0	1	0	0	0	0	0	0	0	0	0	146	5	19	0	0	1	2	0	5	0	0	28	0	0	1	1	48	23	1	0	12	38	14	36	66
		CLA Nrp2	23	0	6	2	0	0	0	0	0	0	0	0	0	0	0	0	0	0	0	0	5	0	0	0	0	0	0	0	0	0	0	0	0	0	0	0	0	0	6	0	34	54	53	53	86
	CT-L6	CT-L6 Hcrtr2	0	0	0	0	0	0	0	0	0	0	0	0	0	0	0	0	0	23	24	16	33	19	43	48	38	6	64	53	35	49	22	26	28	26	22	38	18	27	4	0	0	2	0	0	0
		CT-L6 Il1rap	0	0	2	10	4	0	0	2	0	0	0	0	21	0	0	0	12	254	304	432	155	19	206	294	298	1	200	230	37	145	261	139	168	265	193	208	245	211	16	0	1	5	3	3	17
		CT-L6 Map4	2	0	1	5	0	0	0	1	0	0	0	0	0	0	0	0	0	30	14	16	50	18	51	44	64	4	76	59	38	110	70	20	25	34	31	28	30	35	7	0	3	2	1	0	0
		CT-L6 Megf9	20	0	1	19	11	60	0	1	0	0	0	4	28	0	0	0	1	151	137	77	151	11	149	158	172	2	115	155	15	109	185	87	117	171	158	126	151	157	42	0	5	22	6	10	38
	DG	DG dg-all	0	0	0	0	0	0	0	0	0	71	57	15	306	1503	2038	409	1780	0	0	0	0	0	0	0	0	0	0	0	0	0	0	0	0	0	0	0	0	0	0	0	0	0	0	0	0
	DG-po	DG-po Bcl11a	0	0	0	0	0	0	0	0	0	17	2	12	8	8	4	1	3	0	0	0	0	0	0	0	0	0	0	0	0	0	0	0	0	0	0	0	0	0	0	0	0	0	0	0	0
		DG-po Calb2	0	0	0	0	0	0	0	0	0	0	0	1	14	0	0	3	33	0	0	0	0	0	0	0	0	0	0	0	0	0	0	0	0	0	0	0	0	0	0	0	0	0	0	0	0
		DG-po Kctd8	0	0	0	0	0	0	0	0	0	1	0	0	0	10	24	2	2	0	0	0	0	0	0	0	0	0	0	0	0	0	0	0	0	0	0	0	0	0	0	0	0	0	0	0	0
	EP	EP Adcy8	0	0	1	0	0	0	0	0	0	0	0	0	0	0	0	0	0	0	0	0	0	0	0	0	0	0	0	0	0	0	0	0	0	0	0	0	0	0	0	0	0	5	15	49	74
		EP Rgs8	1	0	9	10	6	0	0	0	0	0	1	0	0	0	0	0	0	0	0	0	9	0	0	0	0	0	0	0	0	0	0	0	0	0	0	0	0	1	0	0	1	17	9	48	112
		EP Tspan5	42	0	5	10	1	0	0	0	0	0	0	0	0	0	0	0	0	0	0	0	5	0	0	0	0	0	0	0	0	0	0	0	0	0	0	0	0	0	37	0	39	63	53	28	15
	Gfra1	Gfra1 Gfra1	0	0	0	0	0	0	0	0	0	0	5	42	47	0	0	2	13	0	0	1	0	0	0	0	0	0	0	0	0	0	0	0	0	0	0	0	0	0	0	0	0	0	0	0	0
	IG-CA2	IG-CA2 Chrm3	0	0	0	0	0	0	0	0	0	303	27	3	0	30	4	0	0	0	0	2	0	0	0	0	0	0	0	0	0	0	0	0	0	0	0	0	0	0	0	0	0	0	0	0	0
		IG-CA2 Peak1	0	0	0	0	0	0	0	0	0	104	64	46	5	5	0	0	0	0	0	0	0	0	0	0	0	0	0	0	0	0	0	0	0	0	0	0	0	0	0	0	0	0	0	0	0
		IG-CA2 Xpr1	0	0	0	0	0	71	0	0	0	3	2	1	0	2	1	0	0	20	28	21	0	0	0	0	0	0	0	0	0	0	3	0	0	0	0	0	0	0	0	0	0	0	0	0	0
	IT-L23	IT-L23 Cux1	0	0	0	0	0	0	0	0	0	0	0	0	0	0	1	0	1	5	3	40	242	666	449	453	322	878	290	314	76	2	2	394	357	427	351	413	324	370	1	7	10	18	21	23	91
		IT-L23 Foxp1	0	1	0	0	0	0	0	0	0	0	0	0	0	0	0	0	1	134	120	146	45	22	2	1	8	188	65	51	456	128	130	0	0	0	1	0	0	0	11	11	0	4	1	1	1
		IT-L23 Ptprt	4	0	0	0	0	2	0	0	0	0	0	0	0	0	0	0	0	1	3	4	132	5	1	1	1	16	1	0	711	249	49	0	0	0	0	1	2	1	107	14	25	106	36	19	12
		IT-L23 Tenm2	0	0	0	0	0	4	0	0	0	0	0	0	0	0	0	0	0	399	447	511	0	0	0	0	25	64	54	82	75	241	408	0	0	0	3	20	0	0	0	4	0	0	0	0	0
	IT-L4	IT-L4 Astn2	0	0	0	0	0	0	0	0	0	0	1	0	0	0	0	0	0	1	1	26	16	12	111	59	36	0	0	0	0	0	0	320	421	444	323	363	274	333	0	0	0	1	0	0	0
		IT-L4 Shc3	0	0	0	0	1	1	0	1	0	0	0	0	0	0	0	0	0	1	0	2	42	258	172	228	188	146	89	107	10	0	0	43	30	22	59	111	46	42	1	1	0	0	0	0	4
	IT-L5	IT-L5 Cdh8	0	0	0	0	0	0	0	0	0	0	0	0	0	0	0	0	0	166	85	54	97	167	80	106	93	297	163	133	186	181	155	56	49	92	95	119	72	66	8	4	0	5	1	1	4
		IT-L5 Etv1	2	1	0	0	0	0	0	0	0	0	0	1	4	0	0	0	0	160	209	353	119	55	101	143	118	78	106	140	157	61	116	35	43	52	29	53	24	25	3	0	1	18	3	4	2
		IT-L5 Grik3	0	0	0	0	0	1	0	0	0	0	0	0	0	0	0	0	0	34	32	35	154	133	111	129	151	95	127	71	70	156	109	66	41	98	67	83	47	67	4	0	0	6	0	0	2
	IT-L6	IT-L6 Cadps2	1	0	0	3	1	0	0	0	0	0	0	0	0	0	0	0	0	0	0	1	7	9	29	36	53	1	5	2	2	2	0	84	102	145	104	100	91	86	0	0	0	1	0	0	0
		IT-L6 Fstl4	1	0	0	2	0	0	0	0	0	0	0	0	0	0	0	0	0	84	76	102	21	26	91	84	99	9	138	125	8	68	79	20	28	28	38	29	16	25	0	0	0	0	0	0	0
		IT-L6 Man1c1	9	0	3	39	15	1	0	0	0	1	0	0	2	0	0	0	0	166	105	125	158	13	117	148	133	4	97	128	46	230	207	128	84	103	79	88	197	146	27	0	3	18	4	24	28
		IT-L6 Oxr1	0	0	0	0	0	0	0	0	0	0	0	0	0	0	0	0	0	53	39	36	1	1	0	0	1	1	2	1	12	23	35	0	0	0	1	0	0	0	1	0	1	1	0	0	0
	L6b	L6b Adcy8	6	0	0	12	7	1	0	0	0	0	0	0	6	0	0	0	0	37	24	28	9	0	17	36	29	0	1	17	1	4	24	9	16	24	13	14	27	31	2	0	0	0	2	1	0
		L6b Kcnk2	0	0	2	0	3	0	0	0	0	0	0	0	0	0	0	0	0	0	1	2	1	0	2	12	21	0	1	5	0	0	0	8	10	28	14	25	18	23	0	0	0	0	0	0	1
		L6b Nrp2	65	4	21	16	4	1	0	0	0	0	0	0	0	0	0	0	0	0	0	0	1	0	0	0	0	0	0	0	0	1	1	1	0	0	0	0	2	1	66	3	21	39	41	54	115
		L6b Pkhd1	0	0	0	0	0	0	0	0	0	0	0	0	0	0	0	0	0	2	0	0	6	0	0	3	0	0	4	8	0	7	7	0	0	0	0	0	0	0	0	0	0	0	0	0	0
	NP-L6	NP-L6 Boc	0	0	0	0	0	0	0	0	0	0	0	0	0	0	0	0	0	1	4	5	4	20	15	19	8	10	20	16	29	5	8	14	15	25	17	18	17	24	0	0	0	0	0	0	0
		NP-L6 Cntnap4	1	0	0	0	0	1	0	0	0	0	7	22	92	0	1	0	9	0	1	10	0	0	0	0	0	0	0	0	0	0	0	0	0	0	0	1	0	0	0	0	0	0	0	0	1
		NP-L6 Cntnap5a	1	0	0	0	0	0	0	0	0	0	0	0	0	0	0	0	0	35	15	5	44	10	8	6	6	6	19	16	21	64	37	9	6	7	5	4	15	15	2	0	0	6	2	2	1
		NP-L6 Cyp7b1	0	0	0	0	0	0	0	0	0	0	0	0	0	0	0	0	0	0	0	2	2	14	16	17	17	2	12	10	8	0	0	9	15	26	8	11	8	16	0	0	0	0	0	0	0
		NP-L6 Kcnab1	1	0	0	0	0	31	0	0	0	0	0	0	0	0	0	0	0	47	35	21	24	12	8	22	19	1	31	34	11	40	34	3	7	9	9	7	7	10	6	0	0	6	3	2	6
		NP-L6 Olfml2b	0	0	0	0	0	0	0	0	0	0	0	0	6	0	0	0	5	45	24	25	8	6	7	25	16	5	35	38	13	44	28	3	3	5	11	13	1	2	3	0	0	1	1	0	0
	OLF-Exc	OLF-Exc Bmpr1b	187	2	0	0	0	6	0	1	0	0	0	0	0	0	0	0	0	1	0	0	4	0	0	0	0	9	0	1	2	0	0	0	0	0	0	0	0	0	952	808	744	202	69	17	12
		OLF-Exc Cdh9	28	3	7	1	0	0	0	0	0	0	0	0	0	0	0	0	0	0	0	0	7	0	0	0	0	0	0	0	0	0	0	0	0	0	0	0	0	0	16	3	119	192	113	98	143
		OLF-Exc Cux2	0	0	5	0	0	0	0	0	0	0	0	0	0	0	0	0	0	0	0	0	0	0	0	0	0	0	0	0	0	0	0	0	0	0	0	0	0	0	2	0	2	24	81	85	195
		OLF-Exc Lrrtm3	15	6	6	0	0	0	0	0	0	0	0	0	0	0	0	0	0	0	0	0	8	0	0	0	0	0	0	0	0	0	0	1	0	0	0	0	0	0	26	8	311	399	319	255	327
		OLF-Exc Pld5	0	0	0	0	0	0	0	0	0	0	0	0	0	0	0	0	0	0	0	0	0	0	0	0	0	0	0	0	0	0	0	0	0	0	0	0	0	0	23	79	33	2	0	0	0
		OLF-Exc Rmst	15	0	26	0	0	2	0	0	0	0	0	0	0	0	0	0	0	0	0	0	0	0	0	0	0	0	0	0	0	0	0	0	0	0	0	0	0	0	31	5	16	38	78	84	64
		OLF-Exc Sgcd	9	2	9	0	0	0	0	1	0	0	0	0	0	0	0	0	0	0	0	0	5	0	0	0	0	0	0	0	0	0	0	0	0	0	0	0	0	0	6	3	235	462	502	805	356
		OLF-Exc Unc13c	21	9	127	12	0	0	0	1	0	0	0	0	0	0	0	0	0	0	0	0	0	0	0	0	0	0	0	0	0	0	1	1	0	0	0	0	0	0	13	2	28	66	174	263	239
	ET-L5	ET-L5 Abca12	0	0	0	0	0	101	0	1	0	0	0	0	3	0	0	0	0	13	6	1	1	0	0	0	0	0	0	0	0	1	14	0	0	0	0	0	0	0	3	0	0	0	0	0	0
		ET-L5 Astn2	0	0	0	0	0	1	0	0	0	0	0	0	0	0	0	0	0	0	0	0	43	2	2	0	0	1	8	0	15	25	4	5	0	0	0	0	9	2	1	0	0	1	0	1	5
		ET-L5 Kcnh1	0	0	0	0	0	0	0	0	0	0	0	0	0	0	0	0	0	1	0	0	7	7	35	54	45	1	42	58	2	3	3	20	11	28	30	22	27	10	0	0	0	0	0	0	0
		ET-L5 Nectin1	1	0	0	0	0	0	0	0	0	0	0	0	2	0	0	0	3	0	0	0	2	17	27	23	15	6	14	6	2	0	0	21	19	23	23	19	23	25	0	0	0	0	0	0	0
		ET-L5 Plcb4	1	0	0	1	0	0	0	0	0	0	0	0	0	0	0	0	0	0	0	0	107	8	4	0	0	17	11	0	55	5	0	1	0	0	0	0	7	3	0	0	5	13	6	9	13
		ET-L5 Ptprt	2	0	0	0	0	12	0	0	0	0	0	0	0	0	0	0	0	3	2	1	8	0	0	0	0	2	0	0	35	144	90	0	0	0	0	0	1	0	80	1	0	2	1	0	1
		ET-L5 Tenm2	0	0	0	0	0	0	0	0	0	0	1	3	6	0	0	0	0	141	128	105	2	1	5	11	21	5	24	45	0	25	79	3	0	0	5	17	2	1	1	0	0	0	0	0	0
		ET-L5 Tmtc2	0	0	0	0	0	0	0	0	0	0	0	0	0	0	0	0	0	0	0	0	1	23	20	21	16	14	29	14	4	0	0	7	8	12	10	14	5	6	0	0	0	0	0	0	0
		ET-L5 Unc5b	0	0	0	0	0	20	0	0	0	0	0	0	0	0	0	0	0	53	35	14	0	0	0	0	0	0	0	1	0	8	72	0	0	0	1	0	0	0	1	0	0	0	0	0	0
Inh	CGE-Lamp5	CGE-Lamp5 Dock5	2	0	0	1	0	0	0	0	1	1	5	2	5	0	1	0	5	9	2	3	2	10	11	7	6	12	10	6	12	9	4	9	9	2	6	4	8	8	7	3	14	8	21	11	7
		CGE-Lamp5 Grid1	0	0	0	0	0	0	0	0	0	0	1	0	3	0	4	0	5	8	4	2	3	30	11	13	10	22	13	3	15	6	4	7	5	11	6	7	11	6	7	4	5	1	3	2	5
		CGE-Lamp5 Grk5	4	1	5	2	2	2	0	3	1	0	2	4	8	0	3	0	3	23	18	14	11	69	42	44	32	43	31	30	34	25	19	20	23	20	17	17	31	24	20	8	11	16	9	15	26
		CGE-Lamp5 Nrxn3	0	0	0	1	0	0	0	0	0	0	0	0	0	0	0	0	0	0	1	0	5	5	3	6	2	3	3	1	4	3	1	9	2	7	4	4	5	6	2	0	1	1	0	1	3
		CGE-Lamp5 Sorcs1	0	0	0	0	0	0	0	0	0	0	0	0	3	0	1	0	1	1	6	3	7	8	5	9	4	18	7	4	12	9	9	3	4	6	2	7	5	11	3	0	1	1	0	4	0
	CGE-Vip	CGE-Vip Ccser1	1	0	0	0	1	2	0	0	1	4	7	0	6	2	0	0	1	5	3	0	3	14	15	10	5	12	11	12	11	11	3	4	2	3	2	9	5	7	2	0	0	2	0	2	2
		CGE-Vip Clstn2	1	1	0	0	0	0	0	0	0	0	0	0	0	0	0	0	1	4	4	5	7	14	4	9	5	24	9	8	23	5	7	5	3	8	4	8	7	5	2	0	2	1	2	2	1
		CGE-Vip Fstl4	0	1	2	0	1	1	0	3	1	0	0	0	1	0	0	0	1	1	6	2	6	20	12	14	8	17	15	10	13	10	11	3	4	8	6	11	12	9	4	3	5	3	6	2	2
		CGE-Vip Galnt17	2	0	2	3	1	1	0	0	1	0	1	0	2	1	1	0	0	24	11	8	13	15	11	21	13	22	25	18	23	26	17	4	8	5	16	12	8	13	15	3	6	8	6	10	3
		CGE-Vip Grm8	0	0	1	0	0	1	0	0	1	3	6	1	6	5	1	0	3	3	2	3	6	13	3	3	3	3	6	1	5	6	0	0	0	3	1	2	2	3	0	1	1	1	1	3	0
		CGE-Vip Ntng1	0	0	0	0	0	0	0	0	0	13	17	13	11	4	1	2	2	0	0	1	0	0	0	0	0	0	0	0	0	0	0	0	0	0	0	0	0	0	0	0	0	0	1	0	0
		CGE-Vip Ptprm	5	1	3	1	0	3	1	0	0	25	28	19	48	11	7	5	7	12	14	4	8	12	4	14	9	10	9	10	5	6	11	6	4	4	5	10	5	9	14	12	7	7	8	17	21
		CGE-Vip Robo1	1	0	0	0	0	2	0	0	0	1	0	2	2	0	1	2	4	9	4	7	3	15	0	8	14	16	5	4	13	7	9	1	2	3	3	7	2	3	4	2	2	2	5	11	7
	Chd7	Chd7 Kcnc2	11	8	13	6	10	2	1	1	25	0	0	0	0	0	0	0	0	0	0	0	0	0	0	0	0	0	0	0	0	0	0	0	0	0	0	0	0	0	1	0	0	0	1	0	0
		Chd7 Megf11	26	16	9	40	44	1	0	2	9	0	0	0	0	0	0	0	0	0	0	0	0	0	0	0	0	0	0	0	0	0	0	1	0	0	0	0	0	0	0	0	0	2	2	1	0
		Chd7 Trpc7	13	17	25	28	30	4	3	7	23	0	0	0	0	0	0	0	0	0	0	0	0	0	0	0	0	0	0	0	0	0	0	0	0	0	0	0	0	0	1	0	0	1	1	0	1
	D1L-Fstl4	D1L-Fstl4 Cadm1	2	23	10	0	0	3	0	131	20	0	0	0	0	0	0	0	0	0	0	0	0	0	0	0	0	0	0	0	0	0	0	0	0	0	0	0	0	0	2	0	0	0	6	0	0
		D1L-Fstl4 Crim1	7	73	119	1	2	4	0	31	137	0	0	0	0	0	0	0	0	0	0	0	0	0	0	0	0	0	0	0	0	0	0	0	0	0	0	0	0	0	0	0	0	4	5	2	1
		D1L-Fstl4 Grm3	95	130	99	6	1	3	0	34	34	0	0	0	0	0	0	0	0	0	0	0	0	0	0	0	0	0	0	0	0	0	0	0	0	0	0	0	0	0	2	0	0	10	2	0	0
		D1L-Fstl4 Sipa1l2	24	13	5	0	0	0	0	4	0	0	0	0	0	0	0	0	0	0	0	0	0	0	0	0	0	0	0	0	0	0	0	0	0	0	0	0	0	0	130	0	142	87	226	29	0
		D1L-Fstl4 Trps1	17	28	48	1	0	1	0	4	7	0	0	0	0	0	0	0	0	0	0	0	0	0	0	0	0	0	0	0	0	0	0	0	0	0	0	0	0	0	43	0	27	22	93	12	0
	D1L-PAL	D1L-PAL Flrt2	5	41	1	0	0	21	0	135	15	0	0	0	0	0	0	0	0	0	0	0	0	0	0	0	0	0	0	0	0	0	0	0	0	0	0	0	0	0	9	0	1	2	16	0	0
		D1L-PAL Plcxd3	3	47	1	0	0	10	0	167	17	0	0	0	0	0	0	0	0	0	0	0	0	0	0	0	0	0	0	0	0	0	0	0	0	0	0	0	0	0	0	0	0	2	2	0	0
	Foxp2	Foxp2 Dchs2	100	142	180	17	6	13	2	65	94	0	0	0	0	0	0	0	0	0	0	0	0	0	0	0	0	0	0	0	0	0	0	0	0	0	0	0	0	0	21	0	3	14	40	7	0
		Foxp2 Homer2	14	13	80	6	8	6	4	23	38	0	1	0	0	0	0	0	0	0	0	0	0	0	0	0	0	0	0	0	1	0	0	0	0	0	0	0	2	2	23	25	8	11	29	17	1
		Foxp2 Inpp4b	47	67	57	44	18	20	6	65	79	0	0	0	0	0	0	0	0	0	0	0	0	0	0	0	0	0	0	1	0	0	0	1	0	0	0	1	0	0	12	0	0	5	8	0	0
		Foxp2 Trpc7	145	103	52	88	65	14	0	10	25	0	0	0	0	0	0	0	0	0	0	0	0	0	0	0	0	0	0	1	1	0	0	0	0	0	0	0	0	0	10	0	0	1	2	0	0
	LSX-Inh	LSX-Inh Cacna1i	3	4	0	0	0	139	103	41	17	3	0	0	0	0	0	0	0	0	0	0	0	0	0	0	0	0	0	0	0	0	0	0	0	0	0	0	0	0	14	1	4	2	0	2	0
		LSX-Inh Dock10	0	6	0	0	0	153	241	9	29	1	0	0	0	0	0	0	0	0	0	1	0	0	0	0	0	0	0	0	0	0	0	0	0	0	0	0	0	0	0	0	0	0	0	0	0
		LSX-Inh Enox1	1	10	0	0	0	191	76	2	16	0	0	0	0	0	0	0	0	0	0	0	0	0	0	0	0	0	0	0	0	0	0	0	0	0	0	0	0	0	0	0	0	0	0	0	0
		LSX-Inh Foxp2	2	7	0	0	0	215	42	4	2	0	0	0	0	0	0	0	0	0	0	0	0	0	0	0	0	0	0	0	0	0	0	0	0	0	0	0	0	0	0	0	0	0	0	0	0
		LSX-Inh Lats2	0	0	0	0	0	50	17	0	0	25	0	0	0	3	0	0	0	0	0	0	0	0	0	0	0	0	0	0	0	0	0	0	0	0	0	0	0	0	0	0	0	0	0	0	0
		LSX-Inh Nxph1	0	3	1	0	0	238	157	3	30	0	0	0	0	0	0	0	0	0	0	0	0	0	0	0	0	0	0	0	0	0	0	0	0	0	0	0	0	0	0	0	0	0	0	0	0
		LSX-Inh Zeb2	0	0	0	0	0	114	155	0	5	1	0	0	0	0	0	0	0	0	0	0	0	0	0	0	0	0	0	0	0	0	0	0	0	0	0	0	0	0	0	0	0	0	0	0	0
	MGE-Pvalb	MGE-Pvalb Cacna1i	0	0	0	0	0	0	0	0	0	0	0	0	0	0	0	0	0	0	0	0	2	7	13	7	5	0	1	3	7	0	0	12	33	19	21	30	28	48	0	0	0	0	0	0	0
		MGE-Pvalb Cnih3	2	0	2	0	0	0	0	0	0	0	0	0	2	0	0	0	1	14	12	8	26	13	27	32	19	6	31	32	8	20	23	13	12	10	12	22	28	21	12	1	0	4	4	2	4
		MGE-Pvalb Entpd3	18	0	12	1	0	4	0	0	0	0	0	0	1	0	0	0	0	4	2	0	5	0	0	0	0	0	0	0	2	6	3	0	0	0	0	0	1	0	61	16	47	54	41	42	35
		MGE-Pvalb Gfra2	1	0	0	0	0	2	0	0	0	0	2	6	33	0	0	0	1	17	23	17	21	13	27	32	20	11	26	35	13	25	38	12	12	13	13	25	11	14	2	0	1	1	2	1	2
		MGE-Pvalb Ptprk	1	0	1	1	0	3	0	0	0	0	2	0	6	0	0	0	0	4	9	4	7	0	1	3	3	0	2	2	1	2	6	1	2	0	2	7	1	4	1	0	0	0	3	2	3
		MGE-Pvalb Sema5a	0	0	0	0	0	0	0	0	0	0	0	0	1	0	0	0	1	6	22	6	11	24	13	23	19	16	28	18	39	14	14	16	19	12	21	13	35	33	3	0	2	5	1	0	0
		MGE-Pvalb Thsd7a	0	0	1	0	0	0	0	0	0	0	1	2	3	1	1	0	1	15	26	17	15	51	30	46	19	44	37	31	40	10	9	26	28	29	27	54	32	40	3	3	1	3	0	2	0
	MGE-Sst	MGE-Sst Bmper	18	7	25	4	0	2	0	2	7	0	0	0	0	0	0	0	0	4	0	2	2	0	1	2	3	0	1	1	1	1	1	0	1	0	4	1	1	2	32	3	24	26	30	35	39
		MGE-Sst Chodl	1	5	2	1	0	0	1	0	1	1	1	0	0	1	0	0	0	6	4	4	5	1	2	4	5	2	4	2	1	1	8	5	0	1	0	3	4	3	1	2	1	4	2	2	3
		MGE-Sst Dock4	0	0	0	0	0	0	0	0	0	0	0	1	8	0	0	0	0	16	14	13	19	25	13	20	24	10	28	23	20	23	27	11	10	11	8	16	13	18	2	0	0	1	0	0	0
		MGE-Sst Etv1	0	0	1	1	0	1	0	0	0	0	0	0	1	0	0	0	0	1	1	1	5	2	8	6	5	4	2	1	2	1	4	2	4	2	1	2	3	6	0	0	0	2	2	4	5
		MGE-Sst Frmd6	0	0	0	0	0	0	0	0	0	0	0	0	1	0	0	0	2	23	25	21	33	49	37	44	36	62	31	24	66	29	30	19	23	22	22	27	27	28	4	3	2	3	1	0	1
		MGE-Sst Kcnip4	1	0	0	0	0	1	0	0	0	0	0	0	1	0	0	0	1	9	13	9	13	3	14	20	7	1	20	12	2	9	11	6	14	5	9	7	19	19	2	0	0	0	0	1	1
		MGE-Sst Ptpre	0	0	0	0	0	0	0	0	0	45	29	19	23	10	11	2	8	0	0	0	0	0	0	0	0	1	1	0	1	0	0	0	0	1	0	0	1	0	0	0	0	0	0	0	0
		MGE-Sst Rerg	0	0	0	0	0	0	0	0	0	0	0	0	1	0	0	0	0	9	5	6	13	19	17	20	8	11	10	7	18	6	5	18	8	13	14	19	28	24	1	0	0	1	0	0	0
		MGE-Sst Rxra	0	0	0	0	0	0	0	0	3	42	36	27	65	13	6	9	22	0	0	0	0	0	0	0	0	0	0	0	0	0	0	0	0	0	1	0	0	0	0	0	0	0	0	0	0
		MGE-Sst Ubtd1	5	1	4	0	2	0	1	0	0	1	1	0	1	0	0	0	1	12	12	12	21	12	10	24	19	5	26	22	4	15	12	13	8	18	11	8	23	22	7	5	8	8	9	11	13
		MGE-Sst Unc5b	4	0	1	0	0	2	0	0	0	7	6	2	7	3	1	0	1	4	1	0	2	2	0	5	0	4	2	3	6	2	7	0	0	0	0	1	3	2	18	5	6	8	4	4	5
	MSN-D1	MSN-D1 Hrh1	12	2	36	586	702	0	0	0	0	0	0	0	0	0	0	0	0	1	0	0	0	0	0	0	0	0	0	1	2	0	0	1	0	1	0	0	2	0	0	0	0	1	2	0	0
		MSN-D1 Khdrbs3	19	9	7	270	227	0	0	0	1	0	0	0	0	0	0	0	0	0	0	0	1	0	0	0	0	0	0	0	1	0	0	0	0	0	0	0	1	1	1	0	0	2	1	0	0
		MSN-D1 Ntn1	210	55	0	1	1	19	1	2	8	0	0	0	0	0	0	0	0	0	0	0	0	0	0	0	0	0	0	0	0	0	0	0	0	0	0	0	0	0	22	0	0	3	0	0	0
		MSN-D1 Plxnc1	119	159	254	112	141	0	0	5	105	0	0	0	0	0	0	0	0	0	0	0	0	0	0	0	0	0	0	0	1	0	0	0	0	0	0	0	0	0	9	0	0	17	4	0	0
	MSN-D2	MSN-D2 Casz1	47	33	56	30	25	3	0	0	31	0	0	0	0	0	0	0	0	0	0	0	0	0	0	0	0	0	0	0	0	0	0	0	0	0	0	0	0	0	8	0	0	4	5	0	0
		MSN-D2 Col14a1	85	32	71	224	155	0	0	1	14	0	0	0	0	0	0	0	0	0	0	0	0	0	0	0	0	0	1	0	1	0	0	1	0	0	0	0	1	0	8	0	0	2	2	0	0
		MSN-D2 Nrp2	22	65	136	1	1	0	0	66	48	0	0	0	0	0	0	0	0	0	0	0	0	0	0	0	0	0	0	0	0	0	0	0	0	0	0	0	0	0	11	0	6	10	60	5	0
		MSN-D2 Slc24a2	236	211	172	616	643	14	2	10	131	0	0	0	1	0	0	0	0	0	0	0	0	0	1	0	0	0	0	0	4	0	0	2	1	0	0	0	0	0	13	0	0	9	3	0	0
	OLF	OLF Gabbr2	0	0	0	0	0	0	0	0	0	0	0	0	0	0	0	0	0	0	0	0	0	0	0	0	0	0	0	0	0	0	0	0	0	0	0	0	0	0	5	80	1	0	0	0	0
		OLF Kcnd3	1	2	0	0	0	0	0	0	2	0	0	0	0	0	0	0	0	0	0	0	0	0	0	0	0	0	0	0	0	0	0	0	0	0	0	0	0	0	26	64	4	0	0	0	0
		OLF Mapk10	1	0	0	0	0	0	0	0	0	0	0	0	0	0	0	0	0	0	0	0	0	0	0	0	0	0	0	0	1	0	0	0	0	0	0	0	0	0	10	44	4	0	0	0	0
		OLF Pag1	0	0	0	0	1	2	0	0	0	0	0	0	0	0	0	0	0	1	0	0	0	0	0	0	0	0	0	0	1	0	1	0	0	0	0	1	0	0	13	37	3	0	0	0	0
		OLF Trpc4	2	0	1	7	1	1	0	0	1	0	0	0	0	0	0	0	0	0	0	0	0	0	0	0	0	2	1	0	3	0	0	0	0	0	0	0	0	0	184	703	111	0	0	0	0
		OLF Xkr6	0	0	0	0	0	0	0	1	0	1	1	1	4	6	18	1	6	0	1	0	0	0	0	0	0	0	0	0	0	0	0	0	0	0	0	0	1	0	2	3	0	0	0	0	0
	PAL-Inh	PAL-Inh Chat	16	9	27	25	27	5	10	43	24	1	0	0	0	0	0	0	0	0	0	0	1	0	0	0	0	0	0	0	0	0	0	0	0	0	0	0	0	0	1	0	2	1	5	0	0
		PAL-Inh Deptor	0	0	0	0	0	0	0	0	0	0	0	0	0	0	0	0	0	0	0	0	0	0	0	0	0	0	0	0	0	0	0	0	0	0	0	0	0	0	9	65	6	1	2	1	0
		PAL-Inh Igdcc3	2	26	27	1	4	6	1	127	204	0	0	0	0	0	0	0	0	0	0	0	0	0	0	0	0	0	0	0	0	0	0	0	0	0	0	0	1	0	1	0	1	0	6	0	0
		PAL-Inh Meis1	6	2	19	1	0	0	0	0	0	0	0	0	0	0	1	0	0	0	0	0	0	0	0	0	0	0	0	0	0	0	0	0	0	0	0	0	0	0	8	4	22	25	28	34	96
		PAL-Inh Meis2	66	116	105	1	5	108	91	248	882	0	4	2	1	6	1	2	1	0	0	0	1	0	0	1	0	0	0	0	1	0	1	0	0	0	0	0	1	0	88	29	59	47	57	31	14
		PAL-Inh Onecut2	1	1	1	0	0	40	75	51	13	1	0	0	0	2	0	0	0	1	1	0	0	0	0	0	0	0	0	0	0	0	0	0	0	0	0	0	0	0	0	0	0	0	0	0	0
		PAL-Inh Ptprd	0	5	0	0	0	18	27	281	30	0	0	0	0	0	0	0	0	0	0	0	0	0	0	0	0	0	0	0	0	0	0	0	0	0	0	0	0	0	0	0	0	1	1	2	0
		PAL-Inh Rarb	19	25	53	28	42	2	0	7	46	0	0	0	0	0	0	0	0	0	0	0	0	0	0	0	0	0	0	0	0	0	0	0	0	0	0	0	0	0	6	0	3	7	4	0	0
		PAL-Inh Tcf7l2	3	23	16	1	1	2	1	17	112	0	0	0	0	0	0	0	0	0	0	0	1	0	0	0	0	0	0	0	0	0	0	0	0	0	0	0	0	0	2	0	0	2	2	2	0
		PAL-Inh Tmem178	3	4	23	0	0	16	55	265	51	0	0	0	0	0	0	0	0	1	0	0	0	0	0	0	0	0	0	0	0	0	0	0	0	0	0	0	0	0	0	0	1	1	2	2	1
	Unc5c	Unc5c Unc5c	0	0	0	0	0	2	0	0	0	23	24	14	30	26	10	10	27	5	2	2	0	1	0	2	0	1	2	3	1	0	2	3	1	3	1	1	2	1	3	3	2	6	1	3	2
NonN	ANP	ANP anp-dg	0	0	0	0	0	1	0	0	0	1	2	2	1	22	41	6	45	0	0	0	0	0	0	0	0	0	0	0	0	0	0	0	0	0	0	0	0	0	0	0	0	0	0	0	0
		ANP anp-olf-cnu	9	17	2	10	27	19	7	4	10	0	0	0	1	1	1	1	4	0	0	0	0	0	0	0	1	0	0	0	0	0	0	1	0	0	1	0	3	0	16	63	3	0	2	4	3
	ASC	ASC cortex-olf	4	0	8	0	1	0	0	1	0	1	1	1	4	0	0	0	0	4	3	5	39	4	0	2	0	40	1	30	1	18	0	12	10	19	26	8	20	27	12	12	32	31	13	11	5
		ASC mid	15	11	18	1	11	16	14	34	5	3	7	4	18	3	6	0	3	24	15	23	20	32	20	14	0	3	23	18	15	14	10	23	16	38	15	21	14	22	35	27	4	16	22	47	34
		ASC str-hpf	39	38	20	43	73	46	45	12	70	49	30	17	32	44	52	5	90	4	44	24	11	4	27	4	0	3	15	1	36	6	9	12	1	13	6	10	7	5	6	51	8	11	6	29	17
	EC	EC Abhd2	0	0	2	1	2	0	0	0	0	3	0	3	1	6	4	0	7	1	4	4	0	1	3	0	1	1	0	2	3	1	1	2	1	9	2	0	0	3	2	5	2	1	2	2	1
		EC Sema3g	0	0	0	0	1	1	0	0	0	0	0	0	0	1	0	0	3	0	1	1	0	0	0	0	0	0	0	0	0	0	0	0	0	0	1	0	0	1	0	0	1	0	1	0	0
	MGC	MGC mgc-all	18	18	22	16	29	11	7	7	22	21	22	20	38	17	15	0	21	16	25	24	20	23	18	18	0	16	28	10	42	11	8	23	18	42	13	23	21	39	18	10	9	11	8	32	23
	ODC	ODC odc-large	38	49	90	81	94	29	31	45	98	159	121	83	77	92	45	1	40	22	48	54	37	22	50	54	0	12	38	31	32	23	17	29	37	53	39	75	58	74	36	35	27	29	31	45	35
		ODC odc-small	30	24	27	20	62	13	10	22	26	44	53	33	26	27	5	0	6	8	19	31	6	1	4	14	0	0	6	23	0	4	9	13	22	21	22	20	13	19	23	37	35	40	22	21	5
	OPC	OPC opc-large	8	16	24	7	31	16	11	9	22	15	19	12	28	8	18	0	20	16	24	17	25	6	12	5	0	8	12	14	25	7	4	16	10	23	10	18	18	25	19	18	9	10	12	29	32
		OPC opc-small	2	1	3	2	7	1	4	1	8	3	4	0	0	2	0	1	0	0	3	9	2	3	0	1	0	0	0	4	2	0	0	3	0	2	0	1	1	1	0	2	2	1	1	8	4
	PC	PC pc-all	5	5	2	4	4	2	1	3	3	2	1	2	4	4	2	0	7	1	2	6	4	4	4	9	1	6	2	2	4	4	2	8	7	8	5	2	4	1	3	3	5	7	7	7	1
	VLMC	VLMC Col4a1	1	0	1	0	1	1	1	0	0	4	1	1	1	12	9	0	11	5	12	8	5	8	6	5	0	5	3	5	6	6	0	2	3	2	3	6	7	6	0	2	2	1	4	13	6
		VLMC Mapk4	0	0	0	0	0	4	0	7	0	0	3	1	2	11	2	0	6	2	10	14	4	11	4	3	0	22	4	1	7	5	0	3	4	1	6	2	5	8	4	11	14	12	10	20	21
	VLMC-Pia	VLMC-Pia vlmc-pia-all	2	0	1	1	0	2	0	2	0	1	0	1	5	2	1	0	0	2	1	2	8	17	3	4	0	14	4	1	4	2	0	12	6	3	4	3	9	6	1	9	11	31	20	17	13
