## Supplementary Table 7 for "DNA Methylation Atlas of the Mouse Brain at Single-Cell Resolution"

### Sheet: ST7 snATAC-seq Cluster Match
Columns
Integration Group	The five integration groups, see Methods
Methylation SubType	snmC-seq cluster labels from this study
ATAC SubType Used to Match	snATAC-seq cluster labels from Li et al.
Integration Group	Methylation SubType	ATAC SubType Used to Match
Exc	CLA Bcl11a	Glutamate.CLA.CLA3
Exc	CLA Cdh8	Glutamate.CLA.CLA1
Exc	CLA Nrp2	Glutamate.CLA.CLA2
Exc	CT-L6 Hcrtr2	Glutamate.CT.CT4
Exc	CT-L6 Il1rap	Glutamate.CT.CT1,Glutamate.CT.CT2,Glutamate.CT.CT3,Glutamate.CT.CT6,Glutamate.CT.CT5
Exc	CT-L6 Map4	Glutamate.CT.CT4
Exc	CT-L6 Megf9	Glutamate.CT.CT1,Glutamate.CT.CT2,Glutamate.CT.CT6,Glutamate.L6b.L6bc1,Glutamate.L6b.L6bc6
Exc	EP Adcy8	Glutamate.OLF.OLF2
Exc	EP Rgs8	Glutamate.OLF.OLF2
Exc	EP Tspan5	Glutamate.OLF.OLF2
Exc	L6b Adcy8	Glutamate.L6b.L6bc1,Glutamate.L6b.L6bc2,Glutamate.L6b.L6bc3,Glutamate.L6b.L6bc6
Exc	L6b Kcnk2	Glutamate.L6b.L6bc1,Glutamate.L6b.L6bc2,Glutamate.L6b.L6bc3,Glutamate.L6b.L6bc6
Exc	L6b Nrp2	Glutamate.L6b.L6bc4,Glutamate.L6b.L6bc5
Exc	L6b Pkhd1	Glutamate.CT.CT3,Glutamate.CT.CT6
Exc	NP-L6 Boc	Glutamate.NP.NP1,Glutamate.NP.NP3,Glutamate.NP.NP5
Exc	NP-L6 Cntnap4	Glutamate.NP.NP2,Glutamate.NP.NP3,Glutamate.NP.NP4
Exc	NP-L6 Cntnap5a	Glutamate.NP.NP1,Glutamate.NP.NP3,Glutamate.NP.NP5
Exc	NP-L6 Cyp7b1	Glutamate.NP.NP1,Glutamate.NP.NP3,Glutamate.NP.NP5
Exc	NP-L6 Kcnab1	Glutamate.NP.NP2,Glutamate.NP.NP3,Glutamate.NP.NP4
Exc	NP-L6 Olfml2b	Glutamate.NP.NP1,Glutamate.NP.NP3,Glutamate.NP.NP5
Exc	OLF-Exc Bmpr1b	Glutamate.AON.AON1,Glutamate.AON.AON2,Glutamate.AON.AON4,Glutamate.AON.AON5
Exc	OLF-Exc Cdh9	Glutamate.OLF.OLF2
Exc	OLF-Exc Cux2	Glutamate.OLF.OLF2
Exc	OLF-Exc Lrrtm3	Glutamate.OLF.OLF1
Exc	OLF-Exc Pld5	Glutamate.AON.AON3
Exc	OLF-Exc Rmst	Glutamate.OLF.OLF1,Glutamate.OLF.OLF2,Glutamate.OLF.OLF5,Glutamate.OLF.OLF6,Glutamate.OLF.OLF7
Exc	OLF-Exc Sgcd	Glutamate.EP.EP1
Exc	OLF-Exc Unc13c	Glutamate.OLF.OLF3,Glutamate.OLF.OLF4
Exc	ET-L5 Abca12	Glutamate.PT.PT5,Glutamate.PT.PT8
Exc	ET-L5 Astn2	Glutamate.PT.PT1,Glutamate.PT.PT2,Glutamate.PT.PT4,Glutamate.PT.PT6,Glutamate.PT.PT7
Exc	ET-L5 Kcnh1	Glutamate.PT.PT2
Exc	ET-L5 Nectin1	Glutamate.PT.PT3,Glutamate.PT.PT4,Glutamate.PT.PT7
Exc	ET-L5 Plcb4	Glutamate.PT.PT1,Glutamate.PT.PT4,Glutamate.PT.PT6,Glutamate.PT.PT7
Exc	ET-L5 Ptprt	Glutamate.PT.PT1,Glutamate.PT.PT4,Glutamate.PT.PT6,Glutamate.PT.PT7
Exc	ET-L5 Tenm2	Glutamate.PT.PT1,Glutamate.PT.PT4,Glutamate.PT.PT6,Glutamate.PT.PT7
Exc	ET-L5 Tmtc2	Glutamate.PT.PT3,Glutamate.PT.PT4,Glutamate.PT.PT7
Exc	ET-L5 Unc5b	Glutamate.PT.PT5,Glutamate.PT.PT8
Exc-HPF	CA1 Ak5	Glutamate.CA3.CA2c4
Exc-HPF	CA1 Chrm3	Glutamate.CA1.CA1c1
Exc-HPF	CA1 Kif26a	Glutamate.CA1.CA1c3,Glutamate.CA3.CA2c4
Exc-HPF	CA1 Lingo2	Glutamate.L2HIP.L2HIPc1,Glutamate.L2HIP.L2HIPc2,Glutamate.L2HIP.L2HIPc3
Exc-HPF	CA1 Ptprg	Glutamate.CA1.CA1c2
Exc-HPF	CA3 Cadm2	Glutamate.CA3.CA2c1
Exc-HPF	CA3 Efnb2	Glutamate.CA3.CA2c4
Exc-HPF	CA3-St18 Epha5	Glutamate.CA3.CA2c2
Exc-HPF	CA3-St18 Nuak1	Glutamate.CA3.CA2c2
Exc-HPF	CA3-St18 Tead1	Glutamate.CA3.CA2c2
Exc-HPF	DG dg-all	Glutamate.GC.DG
Exc-HPF	DG-po Bcl11a	Glutamate.CA3.CA2c5
Exc-HPF	DG-po Calb2	Glutamate.CA3.CA2c6
Exc-HPF	DG-po Kctd8	Glutamate.CA3.CA2c6
Exc-HPF	Gfra1 Gfra1	Glutamate.CA1.CA1c3
Exc-HPF	IG-CA2 Chrm3	Glutamate.CA3.CA2c3
Exc-HPF	IG-CA2 Peak1	Glutamate.CA3.CA2c3
Exc-HPF	IG-CA2 Xpr1	Glutamate.CA3.CA2c5
Inh	CGE-Lamp5 Dock5	GABA.Lamp5.Lamp5Iso1,GABA.Lamp5.Lamp5Iso2
Inh	CGE-Lamp5 Grid1	GABA.Lamp5.Lamp5Iso1,GABA.Lamp5.Lamp5Iso2
Inh	CGE-Lamp5 Grk5	GABA.Lamp5.Lamp5Iso1,GABA.Lamp5.Lamp5Iso2
Inh	CGE-Lamp5 Nrxn3	GABA.Lamp5.Lamp5Iso3
Inh	CGE-Lamp5 Sorcs1	GABA.Lamp5.Lamp5Iso3
Inh	CGE-Vip Ccser1	GABA.Vip.Vip1,GABA.Vip.Vip3,GABA.Vip.Vip4
Inh	CGE-Vip Clstn2	GABA.Vip.Vip1,GABA.Vip.Vip3,GABA.Vip.Vip4
Inh	CGE-Vip Fstl4	GABA.Vip.Vip1,GABA.Vip.Vip3,GABA.Vip.Vip4
Inh	CGE-Vip Galnt17	GABA.Vip.Vip1,GABA.Vip.Vip3,GABA.Vip.Vip4
Inh	CGE-Vip Grm8	GABA.Vip.Vip1,GABA.Vip.Vip3,GABA.Vip.Vip4
Inh	CGE-Vip Ntng1	GABA.Vip.Vip2
Inh	CGE-Vip Ptprm	GABA.Vip.Vip2
Inh	CGE-Vip Robo1	GABA.Vip.Vip2
Inh	Chd7 Kcnc2	GABA.Ms.Ms11,GABA.Pv.Pv7
Inh	Chd7 Megf11	GABA.Ms.Ms11,GABA.Pv.Pv7
Inh	Chd7 Trpc7	GABA.Ms.Ms11,GABA.Pv.Pv7
Inh	D1L-Fstl4 Cadm1	GABA.Foxp2.Foxp2OLF2,GABA.MsnD1.D1Msn3,GABA.MsnD1.D1Msn4,GABA.Mxd.Mxd1
Inh	D1L-Fstl4 Crim1	GABA.Foxp2.Foxp2OLF2,GABA.MsnD1.D1Msn3,GABA.MsnD1.D1Msn4
Inh	D1L-Fstl4 Grm3	GABA.Foxp2.Foxp2OLF2,GABA.MsnD1.D1Msn3,GABA.MsnD1.D1Msn4
Inh	D1L-Fstl4 Sipa1l2	GABA.Foxp2.Foxp2OLF1
Inh	D1L-Fstl4 Trps1	GABA.Foxp2.Foxp2OLF2,GABA.MsnD1.D1Msn3,GABA.MsnD1.D1Msn4
Inh	D1L-PAL Flrt2	GABA.Mxd.Mxd1
Inh	D1L-PAL Plcxd3	GABA.Mxd.Mxd1
Inh	Foxp2 Dchs2	GABA.Foxp2.Foxp2CNU1,GABA.Foxp2.Foxp2CNU2
Inh	Foxp2 Homer2	GABA.Foxp2.Foxp2CNU2,GABA.Foxp2.Foxp2CNU3,GABA.Foxp2.Foxp2OLF3
Inh	Foxp2 Inpp4b	GABA.Foxp2.Foxp2CNU2,GABA.Foxp2.Foxp2CNU3,GABA.Foxp2.Foxp2OLF3
Inh	Foxp2 Trpc7	GABA.Foxp2.Foxp2CNU1,GABA.Foxp2.Foxp2CNU2
Inh	LSX-Inh Cacna1i	GABA.Ms.Ms1,GABA.Ms.Ms13
Inh	LSX-Inh Dock10	GABA.Lsx.Lsx1,GABA.Lsx.Lsx2,GABA.Lsx.Lsx3,GABA.Lsx.Lsx4,GABA.Lsx.Lsx5,GABA.Lsx.Lsx6,GABA.Lsx.Lsx7,GABA.Ms.Ms2
Inh	LSX-Inh Enox1	GABA.Lsx.Lsx1,GABA.Lsx.Lsx2,GABA.Lsx.Lsx3,GABA.Lsx.Lsx4,GABA.Lsx.Lsx5,GABA.Lsx.Lsx6,GABA.Lsx.Lsx7,GABA.Ms.Ms2
Inh	LSX-Inh Foxp2	GABA.Lsx.Lsx1,GABA.Lsx.Lsx2,GABA.Lsx.Lsx3,GABA.Lsx.Lsx4,GABA.Lsx.Lsx5,GABA.Lsx.Lsx6,GABA.Lsx.Lsx7,GABA.Ms.Ms2
Inh	LSX-Inh Lats2	GABA.Lsx.Lsx1,GABA.Lsx.Lsx2,GABA.Lsx.Lsx3,GABA.Lsx.Lsx4,GABA.Lsx.Lsx5,GABA.Lsx.Lsx6,GABA.Lsx.Lsx7,GABA.Ms.Ms2
Inh	LSX-Inh Nxph1	GABA.Lsx.Lsx1,GABA.Lsx.Lsx2,GABA.Lsx.Lsx3,GABA.Lsx.Lsx4,GABA.Lsx.Lsx5,GABA.Lsx.Lsx6,GABA.Lsx.Lsx7,GABA.Ms.Ms2
Inh	LSX-Inh Zeb2	GABA.Lsx.Lsx1,GABA.Lsx.Lsx2,GABA.Lsx.Lsx3,GABA.Lsx.Lsx4,GABA.Lsx.Lsx5,GABA.Lsx.Lsx6,GABA.Lsx.Lsx7,GABA.Ms.Ms2
Inh	MGE-Pvalb Cacna1i	GABA.Pv.Pv1,GABA.Pv.Pv5
Inh	MGE-Pvalb Cnih3	GABA.Pv.Pv6
Inh	MGE-Pvalb Entpd3	GABA.Pv.Pv3
Inh	MGE-Pvalb Gfra2	GABA.Pv.Pv2
Inh	MGE-Pvalb Ptprk	GABA.Pv.Pv6
Inh	MGE-Pvalb Sema5a	GABA.Pv.Pv1,GABA.Pv.Pv5
Inh	MGE-Pvalb Thsd7a	GABA.Pv.Pv1,GABA.Pv.Pv5
Inh	MGE-Sst Bmper	GABA.Sst.Sst6
Inh	MGE-Sst Chodl	GABA.Ms.Ms12,GABA.Sst.Sst10
Inh	MGE-Sst Dock4	GABA.Sst.Sst1
Inh	MGE-Sst Etv1	GABA.Sst.Sst6
Inh	MGE-Sst Frmd6	GABA.Sst.Sst2,GABA.Sst.Sst3,GABA.Sst.Sst5,GABA.Sst.Sst9
Inh	MGE-Sst Kcnip4	GABA.Sst.Sst4,GABA.Sst.Sst7
Inh	MGE-Sst Ptpre	GABA.Pv.Pv4,GABA.Sst.Sst8
Inh	MGE-Sst Rerg	GABA.Sst.Sst2,GABA.Sst.Sst3,GABA.Sst.Sst5,GABA.Sst.Sst9
Inh	MGE-Sst Rxra	GABA.Pv.Pv4,GABA.Sst.Sst8
Inh	MGE-Sst Ubtd1	GABA.Sst.Sst4,GABA.Sst.Sst7
Inh	MGE-Sst Unc5b	GABA.Pv.Pv4,GABA.Sst.Sst8
Inh	MSN-D1 Hrh1	GABA.Cnu.Cnu,GABA.MsnD2.D2Msn1,GABA.MsnD2.D2Msn4
Inh	MSN-D1 Khdrbs3	GABA.MsnD1.D1Msn1,GABA.MsnD1.D1Msn5
Inh	MSN-D1 Ntn1	GABA.MsnD1.D1Msn3,GABA.MsnD1.D1Msn4
Inh	MSN-D1 Plxnc1	GABA.MsnD1.D1Msn2,GABA.MsnD1.D1Msn5
Inh	MSN-D2 Casz1	GABA.MsnD2.D2Msn3
Inh	MSN-D2 Col14a1	GABA.MsnD2.D2Msn3
Inh	MSN-D2 Nrp2	GABA.Foxp2.Foxp2OLF2,GABA.MsnD1.D1Msn1,GABA.MsnD1.D1Msn2,GABA.MsnD1.D1Msn5
Inh	MSN-D2 Slc24a2	GABA.Foxp2.Foxp2OLF2,GABA.MsnD1.D1Msn1,GABA.MsnD1.D1Msn2,GABA.MsnD1.D1Msn5,GABA.MsnD2.D2Msn2,GABA.MsnD2.D2Msn4
Inh	OLF Gabbr2	GABA.CRc.CRc,GABA.Hip.Hip1,GABA.Hip.Hip2,GABA.Hip.HipOLF,GABA.Olf2.Olf2OLF1,GABA.Olf2.Olf2OLF2,GABA.Olf3.Olf3OLF,GABA.OlfStr.OlfStr1
Inh	OLF Kcnd3	GABA.Olf1.Olf1,GABA.Olf3.Olf3OLF
Inh	OLF Mapk10	GABA.CRc.CRc,GABA.Hip.Hip1,GABA.Hip.Hip2,GABA.Hip.HipOLF,GABA.Olf2.Olf2OLF1,GABA.Olf2.Olf2OLF2,GABA.Olf3.Olf3OLF,GABA.OlfStr.OlfStr1
Inh	OLF Pag1	GABA.CRc.CRc,GABA.Hip.Hip1,GABA.Hip.Hip2,GABA.Hip.HipOLF,GABA.Olf2.Olf2OLF1,GABA.Olf2.Olf2OLF2,GABA.Olf3.Olf3OLF,GABA.OlfStr.OlfStr1
Inh	OLF Trpc4	GABA.Olf1.Olf1,GABA.Olf3.Olf3OLF
Inh	OLF Xkr6	GABA.CRc.CRc,GABA.Hip.Hip1,GABA.Hip.Hip2,GABA.Hip.HipOLF,GABA.Olf2.Olf2OLF1,GABA.Olf2.Olf2OLF2,GABA.Olf3.Olf3OLF,GABA.OlfStr.OlfStr1
Inh	PAL-Inh Chat	GABA.Ms.Ms10
Inh	PAL-Inh Deptor	GABA.CRc.CRc,GABA.Hip.Hip1,GABA.Hip.Hip2,GABA.Hip.HipOLF,GABA.Olf2.Olf2OLF1,GABA.Olf2.Olf2OLF2,GABA.Olf3.Olf3OLF,GABA.OlfStr.OlfStr1
Inh	PAL-Inh Igdcc3	GABA.Ms.Ms3,GABA.Ms.Ms4,GABA.Ms.Ms5
Inh	PAL-Inh Meis1	GABA.CRc.CRc,GABA.Cnu.Cnu,GABA.Ms.Ms1,GABA.Ms.Ms2,GABA.Ms.Ms6,GABA.Ms.Ms7,GABA.Ms.Ms9
Inh	PAL-Inh Meis2	GABA.CRc.CRc,GABA.Cnu.Cnu,GABA.Ms.Ms1,GABA.Ms.Ms2,GABA.Ms.Ms6,GABA.Ms.Ms7,GABA.Ms.Ms8,GABA.Ms.Ms9,GABA.OlfStr.OlfStr1
Inh	PAL-Inh Onecut2	GABA.CRc.CRc,GABA.Cnu.Cnu,GABA.Ms.Ms1,GABA.Ms.Ms2,GABA.Ms.Ms6,GABA.Ms.Ms7,GABA.Ms.Ms9
Inh	PAL-Inh Ptprd	GABA.Ms.Ms3,GABA.Ms.Ms4,GABA.Ms.Ms5
Inh	PAL-Inh Rarb	GABA.Ms.Ms12,GABA.Sst.Sst10
Inh	PAL-Inh Tcf7l2	GABA.CRc.CRc,GABA.Cnu.Cnu,GABA.Ms.Ms1,GABA.Ms.Ms2,GABA.Ms.Ms6,GABA.Ms.Ms7,GABA.Ms.Ms9
Inh	PAL-Inh Tmem178	GABA.Ms.Ms3,GABA.Ms.Ms4,GABA.Ms.Ms5
Inh	Unc5c Unc5c	GABA.Lamp5.Lamp5HPF
IT	IT-L23 Cux1	Glutamate.L23.L23c1,Glutamate.L23.L23c3
IT	IT-L23 Foxp1	Glutamate.L5.L5c1,Glutamate.L5.L5c3
IT	IT-L23 Ptprt	Glutamate.L23.L23c2
IT	IT-L23 Tenm2	Glutamate.L23.L23c2
IT	IT-L4 Astn2	Glutamate.L4.L4c1,Glutamate.L4.L4c2
IT	IT-L4 Shc3	Glutamate.L5.L5c1
IT	IT-L5 Cdh8	Glutamate.L5.L5c1,Glutamate.L5.L5c2
IT	IT-L5 Etv1	Glutamate.L6.L6c1,Glutamate.L5.L5c1,Glutamate.L5.L5c3
IT	IT-L5 Grik3	Glutamate.L6.L6c1
IT	IT-L6 Cadps2	Glutamate.L6.L6c3
IT	IT-L6 Fstl4	Glutamate.L6.L6c4
IT	IT-L6 Man1c1	Glutamate.L6.L6c2,Glutamate.L6.L6c5,Glutamate.L6.L6c6
IT	IT-L6 Oxr1	Glutamate.L6.L6c3
NonN	ANP anp-dg	NonN.Rgl.NIPC,NonN.Rgl.RGDG,NonN.Rgl.RGSZ,NonN.Vpia.Vpia3
NonN	ANP anp-olf-cnu	NonN.Rgl.NIPC,NonN.Rgl.RGDG,NonN.Rgl.RGSZ,NonN.Vpia.Vpia3
NonN	ASC cortex-olf	NonN.Asc.Myoc,NonN.Asc.AscNt,NonN.Asc.Asct
NonN	ASC mid	NonN.Asc.AscNt,NonN.Asc.Asct,NonN.Asc.Myoc
NonN	ASC str-hpf	NonN.Rgl.RGDG,NonN.Rgl.RGSZ,NonN.Rgl.NIPC,NonN.Vpia.Vpia3,NonN.Asc.Asct,NonN.Asc.AscNt,NonN.Asc.Myoc
NonN	EC Abhd2	NonN.Vec.Vec
NonN	EC Sema3g	NonN.Vec.Vec
NonN	MGC mgc-all	NonN.Mgc.Mgc1,NonN.Mgc.Mgc2
NonN	ODC odc-large	NonN.Ogc.Mfol,NonN.Ogc.Mol,NonN.iOl.Cop,NonN.iOl.Nfol
NonN	ODC odc-small	NonN.Ogc.Mfol,NonN.Ogc.Mol
NonN	OPC opc-large	NonN.iOl.Cop,NonN.Opc.Opc
NonN	OPC opc-small	NonN.Opc.Opc,NonN.iOl.Cop
NonN	PC pc-all	NonN.Per.Per
NonN	VLMC Col4a1	NonN.Vlmc.Vlmc1,NonN.Vlmc.Vlmc2,NonN.Vlmc.Vlmc3
NonN	VLMC Mapk4	NonN.Vlmc.Vlmc1,NonN.Vlmc.Vlmc2,NonN.Vlmc.Vlmc3
NonN	VLMC-Pia vlmc-pia-all	NonN.Vpia.Vpia1,NonN.Vpia.Vpia2
